## Supplemental Spreadsheet 1 for "Unveiling Liquid-Crystalline Lipids in the Urothelial Membrane through Cryo-EM"

### Sheet: boxplot_positive_sourcedata
Lipid class	Compound name	Mean ratio	Sample ID	AUM	Total homogenate	Ratio
Cer	Cer 20:0;O3/26:0(2OH)	24.8173	2	0.0134131	0.000284617	47.1269
Cer	Cer 20:0;O3/26:0(2OH)	24.8173	3	0.0368744	0.00253864	14.5253
Cer	Cer 20:0;O3/26:0(2OH)	24.8173	4	0.0288981	0.0022577	12.7998
Others	DG 32:0	20.5073	2	0.000940387	5.66404e-05	16.6028
Others	DG 32:0	20.5073	3	0.00221579	9.43623e-05	23.4817
Others	DG 32:0	20.5073	4	0.00196371	9.1602e-05	21.4374
Cer	Cer 20:1;O2/26:1	19.7596	2	0.0020598	6.75068e-05	30.5125
Cer	Cer 20:1;O2/26:1	19.7596	3	0.00487455	0.000412875	11.8063
Cer	Cer 20:1;O2/26:1	19.7596	4	0.00501182	0.000295509	16.96
HexCer	HexCer 21:1;O2/27:1;O2	19.6048	2	0.000760584	3.60981e-05	21.0699
HexCer	HexCer 21:1;O2/27:1;O2	19.6048	3	0.0034633	0.000195215	17.7409
HexCer	HexCer 21:1;O2/27:1;O2	19.6048	4	0.0030777	0.000153857	20.0037
HexCer	HexCer 21:1;O2/25:0;O	19.2802	2	0.0032449	0.00011705	27.7224
HexCer	HexCer 21:1;O2/25:0;O	19.2802	3	0.00993002	0.000706834	14.0486
HexCer	HexCer 21:1;O2/25:0;O	19.2802	4	0.00934421	0.00058148	16.0697
HexCer	HexCer 20:1;O2/28:2;O2	18.6074	2	0.000617533	2.30901e-05	26.7445
HexCer	HexCer 20:1;O2/28:2;O2	18.6074	3	0.00181068	0.000131315	13.7888
HexCer	HexCer 20:1;O2/28:2;O2	18.6074	4	0.0016668	0.000109021	15.2888
Others	TG 18:0_18:0_18:1;O1	18.2746	2	0.000125772	1.79827e-05	6.99408
Others	TG 18:0_18:0_18:1;O1	18.2746	3	0.00168142	7.11063e-05	23.6466
Others	TG 18:0_18:0_18:1;O1	18.2746	4	0.00191961	7.93784e-05	24.183
Cer	Cer 20:3;O2/44:11;O2	18.1958	2	0.000390672	1.3903e-05	28.0999
Cer	Cer 20:3;O2/44:11;O2	18.1958	3	0.000695193	8.84594e-05	7.85888
Cer	Cer 20:3;O2/44:11;O2	18.1958	4	0.00101763	5.46271e-05	18.6286
Cer	Cer 20:1;O2/41:12;O2	17.9021	2	0.00146686	5.24115e-05	27.9873
Cer	Cer 20:1;O2/41:12;O2	17.9021	3	0.00457171	0.000389205	11.7463
Cer	Cer 20:1;O2/41:12;O2	17.9021	4	0.00410473	0.000293765	13.9728
Cer	Cer 19:0;O2/27:0;O	17.1734	2	0.00879941	0.000324806	27.0913
Cer	Cer 19:0;O2/27:0;O	17.1734	3	0.0199794	0.00180658	11.0592
Cer	Cer 19:0;O2/27:0;O	17.1734	4	0.020172	0.00150877	13.3698
HexCer	HexCer 19:1;O3/27:0(2OH)	17.1555	2	0.00466492	0.000171539	27.1946
HexCer	HexCer 19:1;O3/27:0(2OH)	17.1555	3	0.00953321	0.00115965	8.22079
HexCer	HexCer 19:1;O3/27:0(2OH)	17.1555	4	0.0152101	0.000947597	16.0513
Cer	Cer 19:1;O2/26:0;O	16.3421	2	0.00104552	4.33513e-05	24.1173
Cer	Cer 19:1;O2/26:0;O	16.3421	3	0.00188523	0.000153125	12.3117
Cer	Cer 19:1;O2/26:0;O	16.3421	4	0.00162001	0.0001286	12.5973
HexCer	HexCer 20:1;O2/28:1;O2	14.9934	2	0.000760584	3.60981e-05	21.0699
HexCer	HexCer 20:1;O2/28:1;O2	14.9934	3	0.00211009	0.000195215	10.809
HexCer	HexCer 20:1;O2/28:1;O2	14.9934	4	0.00201574	0.000153857	13.1014
HexCer	HexCer 21:1;O2/24:0;O	14.1761	2	0.00133594	6.63969e-05	20.1205
HexCer	HexCer 21:1;O2/24:0;O	14.1761	3	0.00266336	0.000262359	10.1516
HexCer	HexCer 21:1;O2/24:0;O	14.1761	4	0.00280562	0.000228912	12.2563
Cer	Cer 18:1;O2/26:0;O	13.8989	2	0.00435457	0.000174664	24.9312
Cer	Cer 18:1;O2/26:0;O	13.8989	3	0.00446459	0.000567077	7.873
Cer	Cer 18:1;O2/26:0;O	13.8989	4	0.00452873	0.000509279	8.89243
Cer	Cer 19:1;O2/27:0;O	13.6797	2	0.00288677	0.000205232	14.0658
Cer	Cer 19:1;O2/27:0;O	13.6797	3	0.00588505	0.000478551	12.2976
Cer	Cer 19:1;O2/27:0;O	13.6797	4	0.00600874	0.000409441	14.6755
Cer	Cer 20:1;O2/26:0	12.6117	2	0.00127483	8.47419e-05	15.0437
Cer	Cer 20:1;O2/26:0	12.6117	3	0.00277738	0.000269262	10.3148
Cer	Cer 20:1;O2/26:0	12.6117	4	0.00229517	0.000183956	12.4767
HexCer	HexCer 21:1;O2/26:1;O2	12.5479	2	0.000296839	1.59644e-05	18.5938
HexCer	HexCer 21:1;O2/26:1;O2	12.5479	3	0.00051044	6.63491e-05	7.69325
HexCer	HexCer 21:1;O2/26:1;O2	12.5479	4	0.000618265	5.44412e-05	11.3566
Others	DG O-19:3_24:0	12.3343	2	0.000953179	6.25716e-05	15.2334
Others	DG O-19:3_24:0	12.3343	3	0.00137057	0.000171279	8.00198
Others	DG O-19:3_24:0	12.3343	4	0.00187106	0.000135906	13.7674
Cer	Cer 19:0;O2/25:0;O	12.0313	2	0.0223704	0.00102379	21.8505
Cer	Cer 19:0;O2/25:0;O	12.0313	3	0.0287046	0.00423501	6.77792
Cer	Cer 19:0;O2/25:0;O	12.0313	4	0.0309536	0.00414621	7.46551
Others	DG O-17:3_18:0	11.0075	2	0.00323301	0.000192886	16.7612
Others	DG O-17:3_18:0	11.0075	3	0.00319179	0.00040013	7.97688
Others	DG O-17:3_18:0	11.0075	4	0.00304509	0.000367574	8.28429
Others	TG 16:0_18:0_18:1	10.7896	2	0.0197352	0.00125123	15.7727
Others	TG 16:0_18:0_18:1	10.7896	3	0.0129115	0.00127619	10.1173
Others	TG 16:0_18:0_18:1	10.7896	4	0.0117257	0.00180982	6.4789
Cer	Cer 19:0;O2/26:0;O	10.52	2	0.00698951	0.000389389	17.95
Cer	Cer 19:0;O2/26:0;O	10.52	3	0.00570316	0.00100264	5.68813
Cer	Cer 19:0;O2/26:0;O	10.52	4	0.00665168	0.000839652	7.92195
Others	DG 44:1	10.4983	2	0.000539137	3.88465e-05	13.8786
Others	DG 44:1	10.4983	3	0.000710523	9.02057e-05	7.8767
Others	DG 44:1	10.4983	4	0.000775867	7.9661e-05	9.73961
Cer	Cer 19:1;O2/29:1;O2	10.4511	2	0.000593556	4.47379e-05	13.2674
Cer	Cer 19:1;O2/29:1;O2	10.4511	3	0.00113978	0.00014602	7.80564
Cer	Cer 19:1;O2/29:1;O2	10.4511	4	0.00120262	0.000116982	10.2803
Others	TG 16:0_16:0_18:1	10.2367	2	0.0149287	0.00063663	23.4496
Others	TG 16:0_16:0_18:1	10.2367	3	0.0096415	0.00213925	4.50695
Others	TG 16:0_16:0_18:1	10.2367	4	0.00927321	0.00336752	2.75372
Cer	Cer 20:0;O2/24:0	10.2342	2	0.00177982	0.000141743	12.5567
Cer	Cer 20:0;O2/24:0	10.2342	3	0.00298316	0.000291337	10.2396
Cer	Cer 20:0;O2/24:0	10.2342	4	0.0029894	0.000378104	7.9063
Cer	Cer 19:0;O3/26:0(2OH)	9.94669	2	0.00619613	0.000383141	16.1719
Cer	Cer 19:0;O3/26:0(2OH)	9.94669	3	0.0136728	0.00238986	5.72115
Cer	Cer 19:0;O3/26:0(2OH)	9.94669	4	0.0154906	0.00194923	7.94701
Others	TG 16:0_18:0_18:0	9.94403	2	0.00558928	0.000385262	14.5077
Others	TG 16:0_18:0_18:0	9.94403	3	0.00620467	0.000793423	7.82013
Others	TG 16:0_18:0_18:0	9.94403	4	0.0063628	0.000847896	7.50422
Cer	Cer 26:1;O3/18:0(2OH)	9.8635	2	0.00219246	0.000135951	16.1268
Cer	Cer 26:1;O3/18:0(2OH)	9.8635	3	0.00223318	0.000358082	6.23651
Cer	Cer 26:1;O3/18:0(2OH)	9.8635	4	0.00234672	0.000324706	7.22721
Others	TG 18:0_18:0_18:1	9.80072	2	0.0022029	0.000120332	18.3069
Others	TG 18:0_18:0_18:1	9.80072	3	0.00123958	0.000195308	6.34679
Others	TG 18:0_18:0_18:1	9.80072	4	0.00118539	0.000249635	4.74849
HexCer	HexCer 19:0;O2/25:0;O	9.29781	2	0.0019078	0.000117658	16.2148
HexCer	HexCer 19:0;O2/25:0;O	9.29781	3	0.00396613	0.000661084	5.99944
HexCer	HexCer 19:0;O2/25:0;O	9.29781	4	0.00376168	0.000662357	5.67923
Cer	Cer 20:1;O2/24:1	9.14119	2	0.00141929	9.48638e-05	14.9614
Cer	Cer 20:1;O2/24:1	9.14119	3	0.00161666	0.000232784	6.9449
Cer	Cer 20:1;O2/24:1	9.14119	4	0.00126989	0.000230165	5.51731
Cer	Cer 18:1;O2/42:12;O2	9.01151	2	0.000561607	4.19514e-05	13.3871
Cer	Cer 18:1;O2/42:12;O2	9.01151	3	0.000574613	9.7347e-05	5.90273
Cer	Cer 18:1;O2/42:12;O2	9.01151	4	0.00069004	8.90981e-05	7.74472
Cer	Cer 20:1;O2/24:0	8.96198	2	0.00300488	0.00020563	14.6131
Cer	Cer 20:1;O2/24:0	8.96198	3	0.00307313	0.000504913	6.08645
Cer	Cer 20:1;O2/24:0	8.96198	4	0.00306637	0.000495661	6.18643
Others	TG 16:0_16:0_20:0	8.88111	2	0.00680751	0.000481433	14.1401
Others	TG 16:0_16:0_20:0	8.88111	3	0.00690891	0.00101864	6.7825
Others	TG 16:0_16:0_20:0	8.88111	4	0.00668642	0.00116881	5.72072
Others	TG 17:0_17:0_19:1	8.86028	2	0.000306772	3.18242e-05	9.63956
Others	TG 17:0_17:0_19:1	8.86028	3	0.000427008	4.277e-05	9.98383
Others	TG 17:0_17:0_19:1	8.86028	4	0.000354833	5.10004e-05	6.95745
Cer	Cer 20:1;O2/25:0	8.59607	2	0.00101774	9.03865e-05	11.2599
Cer	Cer 20:1;O2/25:0	8.59607	3	0.00178381	0.000259635	6.87046
Cer	Cer 20:1;O2/25:0	8.59607	4	0.00179687	0.000234644	7.65784
Others	TG 18:0_18:0_18:0	8.5336	2	0.00115524	0.000113781	10.1532
Others	TG 18:0_18:0_18:0	8.5336	3	0.00366994	0.000503592	7.28754
Others	TG 18:0_18:0_18:0	8.5336	4	0.00412572	0.000505598	8.16009
HexCer	HexCer 20:1;O2/26:1;O2	8.43667	2	0.00117669	7.2849e-05	16.1525
HexCer	HexCer 20:1;O2/26:1;O2	8.43667	3	0.00257466	0.000694828	3.70547
HexCer	HexCer 20:1;O2/26:1;O2	8.43667	4	0.00352318	0.000646215	5.45203
Cer	Cer 22:2;O2/33:1	8.40416	2	0.00805192	0.000448904	17.9368
Cer	Cer 22:2;O2/33:1	8.40416	3	0.00502231	0.00111454	4.50619
Cer	Cer 22:2;O2/33:1	8.40416	4	0.00481526	0.00173871	2.76943
Others	TG 16:0_18:1_18:1	8.1533	2	0.0184808	0.00107418	17.2045
Others	TG 16:0_18:1_18:1	8.1533	3	0.00790913	0.0017933	4.41037
Others	TG 16:0_18:1_18:1	8.1533	4	0.00800311	0.00281306	2.84499
HexCer	HexCer 18:1;O2/26:0;O	7.9995	2	0.00653719	0.000449494	14.5434
HexCer	HexCer 18:1;O2/26:0;O	7.9995	3	0.00732382	0.00200263	3.65709
HexCer	HexCer 18:1;O2/26:0;O	7.9995	4	0.0111172	0.00191744	5.79795
Others	TG 16:0_18:0_20:1	7.93502	2	0.00219522	0.000247987	8.85216
Others	TG 16:0_18:0_20:1	7.93502	3	0.00581729	0.000725713	8.01596
Others	TG 16:0_18:0_20:1	7.93502	4	0.00611268	0.000881177	6.93695
Others	TG 16:0_16:0_16:0	7.67492	2	0.00373151	0.000247967	15.0484
Others	TG 16:0_16:0_16:0	7.67492	3	0.0026891	0.000636304	4.22612
Others	TG 16:0_16:0_16:0	7.67492	4	0.00250189	0.000667124	3.75026
Others	DG O-19:2_22:0	7.35414	2	0.00605559	0.000686574	8.82002
Others	DG O-19:2_22:0	7.35414	3	0.00679072	0.00113471	5.98456
Others	DG O-19:2_22:0	7.35414	4	0.00739058	0.00101829	7.25785
Cer	Cer 24:0;O3/22:1(2OH)	7.32981	2	0.000505536	4.18274e-05	12.0862
Cer	Cer 24:0;O3/22:1(2OH)	7.32981	3	0.000421054	0.000118307	3.55898
Cer	Cer 24:0;O3/22:1(2OH)	7.32981	4	0.000530923	8.36858e-05	6.34424
Others	TG 18:0_18:0_14:1	7.20834	2	0.00179509	0.00014447	12.4253
Others	TG 18:0_18:0_14:1	7.20834	3	0.00161346	0.000305633	5.27909
Others	TG 18:0_18:0_14:1	7.20834	4	0.0014734	0.000375808	3.92061
Cer	Cer 18:0;O2/25:1	7.20527	2	0.000894427	8.08972e-05	11.0563
Cer	Cer 18:0;O2/25:1	7.20527	3	0.00124217	0.000284203	4.37072
Cer	Cer 18:0;O2/25:1	7.20527	4	0.00103486	0.000167216	6.18876
Cer	Cer 24:2;O2/31:0	7.1667	2	0.0136308	0.00107664	12.6605
Cer	Cer 24:2;O2/31:0	7.1667	3	0.0115692	0.00236052	4.90111
Cer	Cer 24:2;O2/31:0	7.1667	4	0.0106818	0.00271212	3.93855
Others	TG 15:0_16:0_18:0	7.16372	2	0.00262812	0.00016048	16.3766
Others	TG 15:0_16:0_18:0	7.16372	3	0.000931096	0.000325319	2.8621
Others	TG 15:0_16:0_18:0	7.16372	4	0.000863845	0.000383507	2.25249
Others	TG 16:0_16:1_22:2	7.13061	2	0.00385625	0.000236163	16.3288
Others	TG 16:0_16:1_22:2	7.13061	3	0.00143327	0.00043763	3.27507
Others	TG 16:0_16:1_22:2	7.13061	4	0.00133287	0.000745456	1.788
Cer	Cer 19:1;O2/27:1;O2	7.09433	2	0.00103823	0.000117739	8.81801
Cer	Cer 19:1;O2/27:1;O2	7.09433	3	0.00169189	0.000276275	6.12394
Cer	Cer 19:1;O2/27:1;O2	7.09433	4	0.00165019	0.00026024	6.34103
Others	PC O-18:3_26:2	7.08635	2	0.000664934	5.26768e-05	12.6229
Others	PC O-18:3_26:2	7.08635	3	0.00162707	0.000402881	4.0386
Others	PC O-18:3_26:2	7.08635	4	0.00179523	0.000390474	4.59757
Others	CE 31:0	6.73528	2	0.00317222	0.000283462	11.191
Others	CE 31:0	6.73528	3	0.0032397	0.000652198	4.96736
Others	CE 31:0	6.73528	4	0.00289041	0.000714128	4.04747
Others	TG 16:0_18:1_18:2	6.6216	2	0.003022	0.000236968	12.7528
Others	TG 16:0_18:1_18:2	6.6216	3	0.00191628	0.000441701	4.33841
Others	TG 16:0_18:1_18:2	6.6216	4	0.00182884	0.000659367	2.77364
Others	TG 16:0_16:0_18:0	6.43865	2	0.00631255	0.000615621	10.254
Others	TG 16:0_16:0_18:0	6.43865	3	0.00638945	0.00131977	4.84134
Others	TG 16:0_16:0_18:0	6.43865	4	0.00591695	0.0014019	4.22067
Cer	Cer 17:0;O2/25:0;O	6.39552	2	0.00726894	0.000473689	15.3454
Cer	Cer 17:0;O2/25:0;O	6.39552	3	0.00480076	0.00232983	2.06056
Cer	Cer 17:0;O2/25:0;O	6.39552	4	0.00495663	0.00278368	1.78061
Cer	Cer 19:1;O2/24:0	6.24076	2	0.0017329	0.000151879	11.4098
Cer	Cer 19:1;O2/24:0	6.24076	3	0.00101296	0.000324431	3.12228
Cer	Cer 19:1;O2/24:0	6.24076	4	0.00131553	0.00031395	4.19026
Others	TG 18:0_18:1_18:1	6.22949	2	0.00217034	0.000183351	11.837
Others	TG 18:0_18:1_18:1	6.22949	3	0.00187036	0.000474341	3.94308
Others	TG 18:0_18:1_18:1	6.22949	4	0.00198393	0.000682149	2.90836
Others	TG 15:0_18:0_18:0	6.16673	2	0.000619217	5.53601e-05	11.1853
Others	TG 15:0_18:0_18:0	6.16673	3	0.000456416	0.000129529	3.52367
Others	TG 15:0_18:0_18:0	6.16673	4	0.000428528	0.00011303	3.79127
Others	TG 16:0_16:0_17:0	6.12354	2	0.00137613	0.000110586	12.444
Others	TG 16:0_16:0_17:0	6.12354	3	0.000626952	0.000206512	3.03591
Others	TG 16:0_16:0_17:0	6.12354	4	0.000568638	0.000196714	2.89069
Others	TG 16:0_17:0_18:0	6.096	2	0.00173368	0.000146	11.8745
Others	TG 16:0_17:0_18:0	6.096	3	0.00125208	0.000389534	3.2143
Others	TG 16:0_17:0_18:0	6.096	4	0.001226	0.000383222	3.19918
Cer	Cer 20:0;O3/24:0(2OH)	6.09224	2	0.0173657	0.00165158	10.5146
Cer	Cer 20:0;O3/24:0(2OH)	6.09224	3	0.0277036	0.00946919	2.92565
Cer	Cer 20:0;O3/24:0(2OH)	6.09224	4	0.0341784	0.00706678	4.83648
Others	TG 17:1_17:1_19:4	5.92853	2	0.00179569	0.00017582	10.2133
Others	TG 17:1_17:1_19:4	5.92853	3	0.00267486	0.00052061	5.13793
Others	TG 17:1_17:1_19:4	5.92853	4	0.0015431	0.000633874	2.43439
Others	TG 16:0_16:1_18:1	5.76861	2	0.00221163	0.000194649	11.3621
Others	TG 16:0_16:1_18:1	5.76861	3	0.0020597	0.00058485	3.52176
Others	TG 16:0_16:1_18:1	5.76861	4	0.00196644	0.000811935	2.42191
Others	SE 29:2/32:9	5.69433	2	0.00364461	0.000394554	9.23729
Others	SE 29:2/32:9	5.69433	3	0.00858731	0.00242759	3.53738
Others	SE 29:2/32:9	5.69433	4	0.00917316	0.00212917	4.30833
Others	TG 16:0_18:0_17:1	5.65339	2	0.000699766	5.9253e-05	11.8098
Others	TG 16:0_18:0_17:1	5.65339	3	0.00044088	0.00014778	2.98334
Others	TG 16:0_18:0_17:1	5.65339	4	0.000398847	0.000184051	2.16705
Others	ASG 28:2;O;Hex;FA 24:5	5.5891	2	0.000677469	7.78713e-05	8.69985
Others	ASG 28:2;O;Hex;FA 24:5	5.5891	3	0.00133345	0.000369031	3.61339
Others	ASG 28:2;O;Hex;FA 24:5	5.5891	4	0.00145454	0.000326566	4.45405
Others	DG 34:0	5.57033	2	0.000586145	8.92509e-05	6.56738
Others	DG 34:0	5.57033	3	0.000370278	0.000106222	3.4859
Others	DG 34:0	5.57033	4	0.000398173	5.98063e-05	6.65771
HexCer	HexCer 20:0;O3/26:3(2OH)	5.53468	2	0.00227859	0.000295151	7.72009
HexCer	HexCer 20:0;O3/26:3(2OH)	5.53468	3	0.0089197	0.00222412	4.01045
HexCer	HexCer 20:0;O3/26:3(2OH)	5.53468	4	0.00936024	0.00192064	4.8735
Cer	Cer 18:0;O2/25:0;O	5.45346	2	0.00283717	0.000272492	10.412
Cer	Cer 18:0;O2/25:0;O	5.45346	3	0.00234424	0.00087467	2.68015
Cer	Cer 18:0;O2/25:0;O	5.45346	4	0.00285663	0.000874048	3.26828
Others	TG 16:0_18:0_24:0	5.18636	2	0.000713819	7.28566e-05	9.7976
Others	TG 16:0_18:0_24:0	5.18636	3	0.000708922	0.000259304	2.73394
Others	TG 16:0_18:0_24:0	5.18636	4	0.000678021	0.000223952	3.02753
Others	TG 14:0_16:0_18:1	5.12564	2	0.000550902	5.90621e-05	9.32751
Others	TG 14:0_16:0_18:1	5.12564	3	0.000648446	0.000177987	3.64322
Others	TG 14:0_16:0_18:1	5.12564	4	0.000555635	0.00023092	2.40618
Others	TG 16:0_16:0_24:0	5.08384	2	0.000857628	8.57014e-05	10.0072
Others	TG 16:0_16:0_24:0	5.08384	3	0.000717151	0.000268419	2.67176
Others	TG 16:0_16:0_24:0	5.08384	4	0.000656293	0.000255111	2.57258
HexCer	HexCer 18:0;O2/25:1;O	4.85656	2	0.00133424	0.000121291	11.0003
HexCer	HexCer 18:0;O2/25:1;O	4.85656	3	0.00131743	0.000802518	1.64162
HexCer	HexCer 18:0;O2/25:1;O	4.85656	4	0.00138101	0.000716382	1.92776
Others	TG 15:0_15:0_16:0	4.78449	2	0.000509261	7.46038e-05	6.82621
Others	TG 15:0_15:0_16:0	4.78449	3	0.000752927	0.000184226	4.08698
Others	TG 15:0_15:0_16:0	4.78449	4	0.000656364	0.000190788	3.44028
Cer	Cer 18:0;O2/24:0;O	4.6943	2	0.00241321	0.000260846	9.25146
Cer	Cer 18:0;O2/24:0;O	4.6943	3	0.0019333	0.000843406	2.29225
Cer	Cer 18:0;O2/24:0;O	4.6943	4	0.00210905	0.000830598	2.5392
Others	TG 15:0_16:0_20:0	4.58723	2	0.000277823	3.58635e-05	7.74669
Others	TG 15:0_16:0_20:0	4.58723	3	0.000528121	0.000169723	3.11166
Others	TG 15:0_16:0_20:0	4.58723	4	0.000549604	0.000189301	2.90333
Others	TG 18:1_18:1_16:2	4.52669	2	0.000477917	6.46296e-05	7.39471
Others	TG 18:1_18:1_16:2	4.52669	3	0.000589669	0.000166655	3.53826
Others	TG 18:1_18:1_16:2	4.52669	4	0.000590189	0.000222958	2.64709
Others	TG 18:1_18:1_18:2	4.46892	2	0.000873929	8.96009e-05	9.75357
Others	TG 18:1_18:1_18:2	4.46892	3	0.000441997	0.000191434	2.30887
Others	TG 18:1_18:1_18:2	4.46892	4	0.000461855	0.000343557	1.34433
Cer	Cer 20:1;O2/23:0	4.29822	2	0.000786742	0.000184419	4.26605
Cer	Cer 20:1;O2/23:0	4.29822	3	0.00105944	0.000377657	2.80529
Cer	Cer 20:1;O2/23:0	4.29822	4	0.00117523	0.000201815	5.82332
Cer	Cer 19:0;O3/24:0(2OH)	4.17979	2	0.00297578	0.000370238	8.03747
Cer	Cer 19:0;O3/24:0(2OH)	4.17979	3	0.00423095	0.00191769	2.20627
Cer	Cer 19:0;O3/24:0(2OH)	4.17979	4	0.00326049	0.00142031	2.29562
Cer	Cer 19:1;O2/38:11;O2	4.15488	2	0.000267578	3.59093e-05	7.45151
Cer	Cer 19:1;O2/38:11;O2	4.15488	3	0.000267713	0.000107608	2.48786
Cer	Cer 19:1;O2/38:11;O2	4.15488	4	0.000229641	9.0938e-05	2.52525
Cer	Cer 18:1;O2/24:0	4.12973	2	0.000749326	0.000109073	6.86995
Cer	Cer 18:1;O2/24:0	4.12973	3	0.000562091	0.00022442	2.50464
Cer	Cer 18:1;O2/24:0	4.12973	4	0.0006099	0.000202315	3.01461
Others	TG 18:1_19:1_19:1	4.06493	2	0.000257373	3.99302e-05	6.44557
Others	TG 18:1_19:1_19:1	4.06493	3	0.000678542	0.000197349	3.43828
Others	TG 18:1_19:1_19:1	4.06493	4	0.000708809	0.00030672	2.31093
Others	TG 18:0_18:0_20:2	4.05965	2	0.000236447	3.67587e-05	6.43243
Others	TG 18:0_18:0_20:2	4.05965	3	0.000607678	0.000200299	3.03385
Others	TG 18:0_18:0_20:2	4.05965	4	0.00066965	0.00024686	2.71267
Cer	Cer 19:0;O3/23:0(2OH)	3.87595	2	0.00393506	0.00048831	8.05853
Cer	Cer 19:0;O3/23:0(2OH)	3.87595	3	0.0040574	0.00258254	1.57109
Cer	Cer 19:0;O3/23:0(2OH)	3.87595	4	0.00503965	0.00252207	1.99822
Cer	Cer 18:1;O2/25:0;O	3.45091	2	0.000427527	6.13283e-05	6.97113
Cer	Cer 18:1;O2/25:0;O	3.45091	3	0.000385713	0.00022587	1.70768
Cer	Cer 18:1;O2/25:0;O	3.45091	4	0.000398022	0.000237779	1.67392
Others	NAGlySer 16:2;O	3.13839	2	0.00059726	0.000305836	1.95288
Others	NAGlySer 16:2;O	3.13839	3	0.000902523	0.000251157	3.59346
Others	NAGlySer 16:2;O	3.13839	4	0.00062811	0.000162351	3.86884
Cer	Cer 20:0;O3/24:1(2OH)	3.13441	2	0.0016818	0.000224051	7.50636
Cer	Cer 20:0;O3/24:1(2OH)	3.13441	3	0.000649152	0.000794781	0.816768
Cer	Cer 20:0;O3/24:1(2OH)	3.13441	4	0.000724257	0.000670546	1.0801
Cer	Cer 20:0;O3/23:0(2OH)	3.00106	2	0.00290507	0.00064416	4.50986
Cer	Cer 20:0;O3/23:0(2OH)	3.00106	3	0.00406594	0.00182031	2.23366
Cer	Cer 20:0;O3/23:0(2OH)	3.00106	4	0.00384635	0.00170219	2.25965
Cer	Cer 18:1;O2/40:12;O2	2.87176	2	0.000136722	2.72674e-05	5.01411
Cer	Cer 18:1;O2/40:12;O2	2.87176	3	0.000195535	0.000111656	1.75123
Cer	Cer 18:1;O2/40:12;O2	2.87176	4	0.000206403	0.000111572	1.84995
Others	DG 38:4	2.79339	2	0.000524848	0.000101759	5.15774
Others	DG 38:4	2.79339	3	0.00023982	0.000134892	1.77787
Others	DG 38:4	2.79339	4	0.000210868	0.000145972	1.44458
Others	DG 36:1	2.64946	2	0.000780086	0.000124753	6.25304
Others	DG 36:1	2.64946	3	0.000240317	0.000291397	0.824707
Others	DG 36:1	2.64946	4	0.000219121	0.000251681	0.870626
HexCer	HexCer 18:1;O2/24:0;O	2.62922	2	0.000479061	9.84982e-05	4.86365
HexCer	HexCer 18:1;O2/24:0;O	2.62922	3	0.000444008	0.000283102	1.56837
HexCer	HexCer 18:1;O2/24:0;O	2.62922	4	0.000425539	0.000292338	1.45564
Cer	Cer 19:0;O3/26:1(2OH)	2.40303	2	0.000315972	7.60749e-05	4.15343
Cer	Cer 19:0;O3/26:1(2OH)	2.40303	3	0.000141051	7.70398e-05	1.83088
Cer	Cer 19:0;O3/26:1(2OH)	2.40303	4	0.000164369	0.000134204	1.22477
Others	DG 34:1	2.27393	2	0.000652317	0.000153854	4.23985
Others	DG 34:1	2.27393	3	0.000273029	0.000241975	1.12834
Others	DG 34:1	2.27393	4	0.000228048	0.000156883	1.45362
Cer	Cer 18:0;O2/16:0	1.92887	2	0.000519443	0.000116946	4.44173
Cer	Cer 18:0;O2/16:0	1.92887	3	0.000182006	0.00028121	0.647226
Cer	Cer 18:0;O2/16:0	1.92887	4	0.000192128	0.000275386	0.697669
Cer	Cer 19:0;O3/25:1(2OH)	1.82388	2	0.000190467	5.59107e-05	3.40663
Cer	Cer 19:0;O3/25:1(2OH)	1.82388	3	7.55354e-05	6.87476e-05	1.09873
Cer	Cer 19:0;O3/25:1(2OH)	1.82388	4	8.62031e-05	8.92124e-05	0.966268
Cer	Cer 18:0;O3/22:0(2OH)	1.79814	2	0.000213123	6.43924e-05	3.30975
Cer	Cer 18:0;O3/22:0(2OH)	1.79814	3	0.000220636	0.000209934	1.05098
Cer	Cer 18:0;O3/22:0(2OH)	1.79814	4	0.000228839	0.00022138	1.03369
Cer	Cer 18:0;O3/23:0(2OH)	1.62559	2	0.000542992	0.000172638	3.14527
Cer	Cer 18:0;O3/23:0(2OH)	1.62559	3	0.000322683	0.000374488	0.861663
Cer	Cer 18:0;O3/23:0(2OH)	1.62559	4	0.000308696	0.000354887	0.869843
Others	DG 36:2	1.59774	2	0.000618082	0.000168015	3.67872
Others	DG 36:2	1.59774	3	0.000102945	0.000191457	0.537689
Others	DG 36:2	1.59774	4	0.000129998	0.000225371	0.576817
Cer	Cer 18:1;O2/22:0	1.28154	2	6.11252e-05	2.77778e-05	2.20051
Cer	Cer 18:1;O2/22:0	1.28154	3	3.78778e-05	4.64187e-05	0.816002
Cer	Cer 18:1;O2/22:0	1.28154	4	4.33165e-05	5.23085e-05	0.828097
Others	SM 18:0;O2/17:1	1.1791	2	0.000557835	0.000238289	2.341
Others	SM 18:0;O2/17:1	1.1791	3	0.000216585	0.000324626	0.667185
Others	SM 18:0;O2/17:1	1.1791	4	0.00019269	0.000364181	0.529106
Others	SM 14:2;O2/18:1	1.16075	2	0.000538516	0.000290145	1.85602
Others	SM 14:2;O2/18:1	1.16075	3	0.000184604	0.000264757	0.69726
Others	SM 14:2;O2/18:1	1.16075	4	0.000139522	0.000150193	0.92895
Others	SM 14:2;O2/26:2	1.14426	2	0.00056666	0.000314405	1.80232
Others	SM 14:2;O2/26:2	1.14426	3	0.000207377	0.000279208	0.742734
Others	SM 14:2;O2/26:2	1.14426	4	0.000159724	0.000179927	0.887713
Others	SM 15:3;O2/24:1	1.13585	2	0.000235046	0.000133904	1.75533
Others	SM 15:3;O2/24:1	1.13585	3	8.16125e-05	0.00011514	0.708813
Others	SM 15:3;O2/24:1	1.13585	4	6.71226e-05	7.11497e-05	0.9434
Cer	Cer 18:1;O2/16:1	1.07378	2	9.88648e-05	4.28677e-05	2.30628
Cer	Cer 18:1;O2/16:1	1.07378	3	2.01776e-05	4.59448e-05	0.439172
Cer	Cer 18:1;O2/16:1	1.07378	4	2.64056e-05	5.54858e-05	0.475899
Others	DG 47:11	1.07236	2	0.000130617	6.54888e-05	1.99449
Others	DG 47:11	1.07236	3	9.15859e-05	0.000141034	0.649389
Others	DG 47:11	1.07236	4	7.73962e-05	0.000135025	0.573198
Cer	Cer 20:1;O2/41:11;O2	1.03096	2	0.000704951	0.00097468	0.723263
Cer	Cer 20:1;O2/41:11;O2	1.03096	3	0.0018488	0.00170256	1.0859
Cer	Cer 20:1;O2/41:11;O2	1.03096	4	0.00161433	0.00125753	1.28373
Others	NAGlySer 18:2;O	0.999413	2	0.000780448	0.000826996	0.943715
Others	NAGlySer 18:2;O	0.999413	3	0.000323655	0.000361581	0.895111
Others	NAGlySer 18:2;O	0.999413	4	0.000264766	0.000228362	1.15941
Others	NAGlySer 18:3;O	0.967553	2	0.000341585	0.000306925	1.11293
Others	NAGlySer 18:3;O	0.967553	3	0.00011483	0.000142396	0.806408
Others	NAGlySer 18:3;O	0.967553	4	8.67919e-05	8.82638e-05	0.983323
Others	NAGlySer 17:2;O	0.952664	2	0.000285536	0.000236558	1.20705
Others	NAGlySer 17:2;O	0.952664	3	0.000113521	0.000145744	0.778903
Others	NAGlySer 17:2;O	0.952664	4	7.68678e-05	8.81466e-05	0.872045
Others	NAGlySer 20:3;O	0.950927	2	0.000906778	0.000889414	1.01952
Others	NAGlySer 20:3;O	0.950927	3	0.000352512	0.000431834	0.816315
Others	NAGlySer 20:3;O	0.950927	4	0.000270352	0.000265848	1.01694
Others	CoQ4	0.933779	2	0.000598932	0.00062359	0.960459
Others	CoQ4	0.933779	3	0.000248652	0.000318071	0.78175
Others	CoQ4	0.933779	4	0.000208879	0.000197218	1.05913
Others	NAGlySer 20:4;O	0.861846	2	0.000106852	0.000101291	1.05489
Others	NAGlySer 20:4;O	0.861846	3	3.56471e-05	4.81009e-05	0.74109
Others	NAGlySer 20:4;O	0.861846	4	2.4396e-05	3.08986e-05	0.789552
Others	PE P-16:0_18:1	0.838879	2	0.000801165	0.000683903	1.17146
Others	PE P-16:0_18:1	0.838879	3	0.000610983	0.000852825	0.716422
Others	PE P-16:0_18:1	0.838879	4	0.000612584	0.000974282	0.628754
Others	NAGlySer 16:3;O	0.821563	2	0.000122238	0.000121136	1.00909
Others	NAGlySer 16:3;O	0.821563	3	4.25324e-05	6.61642e-05	0.642832
Others	NAGlySer 16:3;O	0.821563	4	3.38105e-05	4.15992e-05	0.812767
Cer	Cer 18:1;O2/16:0	0.814773	2	0.000992599	0.00060192	1.64906
Cer	Cer 18:1;O2/16:0	0.814773	3	0.000202187	0.000514196	0.39321
Cer	Cer 18:1;O2/16:0	0.814773	4	0.000205197	0.000510375	0.402051
Others	PE P-18:0_18:1	0.814269	2	0.000254054	0.000215088	1.18116
Others	PE P-18:0_18:1	0.814269	3	0.000201113	0.000296061	0.679296
Others	PE P-18:0_18:1	0.814269	4	0.000188395	0.000323508	0.58235
Others	SM 15:3;O2/26:1	0.793381	2	0.000160913	0.000187347	0.858904
Others	SM 15:3;O2/26:1	0.793381	3	5.49053e-05	7.76337e-05	0.707236
Others	SM 15:3;O2/26:1	0.793381	4	4.35623e-05	5.35161e-05	0.814004
Others	SM 12:1;O2/10:0	0.771644	2	0.000875424	0.000910105	0.961893
Others	SM 12:1;O2/10:0	0.771644	3	0.000262976	0.000415935	0.632252
Others	SM 12:1;O2/10:0	0.771644	4	0.000190846	0.000264775	0.720788
Others	PC 15:0_15:0	0.771222	2	0.000864986	0.000641735	1.34789
Others	PC 15:0_15:0	0.771222	3	0.00038175	0.000674971	0.56558
Others	PC 15:0_15:0	0.771222	4	0.00033675	0.000841454	0.400199
Others	CoQ5	0.738003	2	0.000432767	0.000497355	0.870137
Others	CoQ5	0.738003	3	0.000129087	0.000215395	0.599305
Others	CoQ5	0.738003	4	9.22756e-05	0.000123932	0.744566
Others	SM 14:2;O2/12:0	0.727939	2	0.000165227	0.000239024	0.691257
Others	SM 14:2;O2/12:0	0.727939	3	5.29127e-05	8.42733e-05	0.62787
Others	SM 14:2;O2/12:0	0.727939	4	4.24e-05	4.90349e-05	0.86469
Others	NAGlySer 22:3;O	0.727783	2	0.000153534	0.00021376	0.718253
Others	NAGlySer 22:3;O	0.727783	3	5.41484e-05	7.39072e-05	0.732653
Others	NAGlySer 22:3;O	0.727783	4	3.95558e-05	5.40054e-05	0.732442
Others	SM 14:2;O2/32:3	0.669845	2	0.00583612	0.0093689	0.622924
Others	SM 14:2;O2/32:3	0.669845	3	0.00304736	0.00494866	0.615795
Others	SM 14:2;O2/32:3	0.669845	4	0.00230313	0.00298792	0.770814
Others	DG 24:3	0.656412	2	0.000258371	0.000480545	0.537662
Others	DG 24:3	0.656412	3	0.000553982	0.00100873	0.54919
Others	DG 24:3	0.656412	4	0.00057305	0.000649435	0.882383
Others	PC 15:0_16:0	0.623589	2	0.000799109	0.000655749	1.21862
Others	PC 15:0_16:0	0.623589	3	0.000278752	0.000755208	0.369106
Others	PC 15:0_16:0	0.623589	4	0.000229487	0.000810793	0.28304
Others	SM 18:1;O2/16:0	0.620046	2	0.00336779	0.00329276	1.02279
Others	SM 18:1;O2/16:0	0.620046	3	0.00235482	0.00412814	0.570431
Others	SM 18:1;O2/16:0	0.620046	4	0.00143936	0.00539247	0.26692
Others	PC O-16:0_16:0	0.584605	2	0.000679661	0.000712402	0.954041
Others	PC O-16:0_16:0	0.584605	3	0.000610108	0.00136588	0.446677
Others	PC O-16:0_16:0	0.584605	4	0.000500407	0.00141719	0.353098
Others	NAGlySer 22:4;O	0.583807	2	7.59738e-05	0.000103389	0.734837
Others	NAGlySer 22:4;O	0.583807	3	2.16067e-05	4.49064e-05	0.48115
Others	NAGlySer 22:4;O	0.583807	4	1.29355e-05	2.41589e-05	0.535435
Others	LPE 16:0	0.511097	2	4.20651e-05	4.18039e-05	1.00625
Others	LPE 16:0	0.511097	3	8.0558e-06	4.05327e-05	0.198748
Others	LPE 16:0	0.511097	4	2.15311e-05	6.55845e-05	0.328295
Others	PC O-15:4_23:0	0.492744	2	0.000395221	0.000637842	0.619622
Others	PC O-15:4_23:0	0.492744	3	0.00059908	0.00123492	0.485118
Others	PC O-15:4_23:0	0.492744	4	0.000468275	0.00125378	0.373491
Cer	Cer 20:1;O2/39:11;O2	0.486455	2	0.00131747	0.0024954	0.527961
Cer	Cer 20:1;O2/39:11;O2	0.486455	3	0.000301755	0.000655475	0.460361
Cer	Cer 20:1;O2/39:11;O2	0.486455	4	0.000176554	0.000374815	0.471042
Others	PE P-17:0_18:1	0.480732	2	8.35334e-05	0.000103769	0.804996
Others	PE P-17:0_18:1	0.480732	3	5.85799e-05	0.000181958	0.321942
Others	PE P-17:0_18:1	0.480732	4	6.76437e-05	0.000214566	0.315259
Others	PE 16:0_18:1	0.467261	2	0.000256558	0.000393657	0.651729
Others	PE 16:0_18:1	0.467261	3	0.000158657	0.000429979	0.368988
Others	PE 16:0_18:1	0.467261	4	0.000161232	0.000423109	0.381066
Others	PC 15:0_18:0	0.460204	2	0.000614785	0.000697668	0.881199
Others	PC 15:0_18:0	0.460204	3	0.000321736	0.00108749	0.295853
Others	PC 15:0_18:0	0.460204	4	0.000225133	0.00110598	0.20356
Others	LPE O-16:1	0.442177	2	0.000392606	0.000599656	0.654719
Others	LPE O-16:1	0.442177	3	0.000178808	0.000555541	0.321863
Others	LPE O-16:1	0.442177	4	0.000191134	0.000546178	0.349948
Others	SM 20:0;O2/21:3	0.434004	2	9.22807e-05	0.000251238	0.367304
Others	SM 20:0;O2/21:3	0.434004	3	0.000153719	0.000299476	0.513294
Others	SM 20:0;O2/21:3	0.434004	4	0.000124005	0.000294259	0.421413
Others	PC O-16:2_16:3	0.429118	2	8.33459e-05	0.000155334	0.53656
Others	PC O-16:2_16:3	0.429118	3	4.41352e-05	0.000126821	0.348011
Others	PC O-16:2_16:3	0.429118	4	4.65538e-05	0.00011558	0.402784
Others	PE P-16:0_20:4	0.428625	2	0.00312641	0.00614521	0.508755
Others	PE P-16:0_20:4	0.428625	3	0.00228267	0.005647	0.404226
Others	PE P-16:0_20:4	0.428625	4	0.00216697	0.00581124	0.372893
Others	PC O-16:2_20:3	0.419973	2	0.000680992	0.00265786	0.256218
Others	PC O-16:2_20:3	0.419973	3	0.00176231	0.00311025	0.566615
Others	PC O-16:2_20:3	0.419973	4	0.00144766	0.00331208	0.437085
Others	PE 18:2_18:2	0.385751	2	0.000343996	0.000619656	0.55514
Others	PE 18:2_18:2	0.385751	3	0.000194502	0.000678801	0.286538
Others	PE 18:2_18:2	0.385751	4	0.000196591	0.000622962	0.315574
Others	PE P-17:0_20:4	0.358214	2	0.000813491	0.0018849	0.431583
Others	PE P-17:0_20:4	0.358214	3	0.000484631	0.00172612	0.280763
Others	PE P-17:0_20:4	0.358214	4	0.000482391	0.00133148	0.362297
Others	DG O-15:3_20:4	0.34609	2	0.000862592	0.00192862	0.447259
Others	DG O-15:3_20:4	0.34609	3	0.000488157	0.00174497	0.279752
Others	DG O-15:3_20:4	0.34609	4	0.000478983	0.00153886	0.311259
Others	PE 14:1_21:1	0.334779	2	0.000148417	0.000217152	0.683472
Others	PE 14:1_21:1	0.334779	3	4.49789e-05	0.00028136	0.159862
Others	PE 14:1_21:1	0.334779	4	4.17478e-05	0.000259297	0.161004
Others	PC 17:0_18:1	0.332609	2	0.00345173	0.00826583	0.41759
Others	PC 17:0_18:1	0.332609	3	0.00222825	0.00688479	0.323648
Others	PC 17:0_18:1	0.332609	4	0.00187446	0.00730535	0.256588
Others	PC 16:0_18:1	0.331884	2	0.0455883	0.0798537	0.570897
Others	PC 16:0_18:1	0.331884	3	0.0208885	0.0918243	0.227483
Others	PC 16:0_18:1	0.331884	4	0.0186085	0.0943298	0.19727
Others	PC 15:0_18:1	0.328546	2	0.00175008	0.00425265	0.411526
Others	PC 15:0_18:1	0.328546	3	0.00101243	0.00311496	0.32502
Others	PC 15:0_18:1	0.328546	4	0.000800702	0.00321448	0.249092
Others	PE 20:1_18:2	0.316537	2	0.000788014	0.00175708	0.44848
Others	PE 20:1_18:2	0.316537	3	0.000434884	0.00173798	0.250223
Others	PE 20:1_18:2	0.316537	4	0.000432445	0.00172353	0.250907
Others	PE P-18:0_18:2	0.312737	2	0.000594925	0.00108391	0.54887
Others	PE P-18:0_18:2	0.312737	3	0.000196755	0.000838855	0.234551
Others	PE P-18:0_18:2	0.312737	4	0.000199548	0.00128916	0.15479
Others	VAE 20:1	0.295975	2	0.00039869	0.000965034	0.413135
Others	VAE 20:1	0.295975	3	0.000244612	0.00107254	0.228068
Others	VAE 20:1	0.295975	4	0.000227193	0.000920849	0.246721
Others	PC 16:0_16:1	0.29066	2	0.00306858	0.00638451	0.480629
Others	PC 16:0_16:1	0.29066	3	0.00118309	0.00524522	0.225556
Others	PC 16:0_16:1	0.29066	4	0.000928425	0.00559982	0.165795
Others	PE P-18:0_20:4	0.290034	2	0.00240322	0.00877108	0.273993
Others	PE P-18:0_20:4	0.290034	3	0.00209378	0.00583758	0.358673
Others	PE P-18:0_20:4	0.290034	4	0.0014586	0.00614313	0.237436
Others	PC O-18:3_16:0	0.28867	2	0.000862113	0.00192413	0.448053
Others	PC O-18:3_16:0	0.28867	3	0.000478545	0.00195797	0.244408
Others	PC O-18:3_16:0	0.28867	4	0.000375043	0.00216103	0.173549
Others	DG O-26:0_20:4	0.263761	2	0.000205763	0.000402157	0.511648
Others	DG O-26:0_20:4	0.263761	3	6.49094e-05	0.000296985	0.218561
Others	DG O-26:0_20:4	0.263761	4	2.77148e-05	0.000453793	0.0610738
Others	PC 18:0_18:1	0.262421	2	0.0253664	0.0625986	0.405223
Others	PC 18:0_18:1	0.262421	3	0.012058	0.0583096	0.206792
Others	PC 18:0_18:1	0.262421	4	0.0102445	0.0584573	0.175247
Others	PC 18:1_22:4	0.250395	2	0.000547492	0.001263	0.433484
Others	PC 18:1_22:4	0.250395	3	0.000183097	0.00109196	0.167677
Others	PC 18:1_22:4	0.250395	4	0.000170474	0.00113632	0.150023
Others	MGDG 17:2_19:2	0.243842	2	0.000877391	0.00347966	0.252149
Others	MGDG 17:2_19:2	0.243842	3	0.000727691	0.00276896	0.262803
Others	MGDG 17:2_19:2	0.243842	4	0.000656884	0.00303304	0.216576
Others	PC O-16:2_17:0	0.243735	2	6.38645e-05	0.000117308	0.544419
Others	PC O-16:2_17:0	0.243735	3	1.05896e-05	0.000101163	0.104679
Others	PC O-16:2_17:0	0.243735	4	8.4436e-06	0.000102838	0.0821062
Others	PE 20:1_18:3	0.230007	2	0.00109598	0.00463849	0.23628
Others	PE 20:1_18:3	0.230007	3	0.000980693	0.00433224	0.226371
Others	PE 20:1_18:3	0.230007	4	0.000949266	0.00417496	0.227371
Others	PC 17:1_18:1	0.228176	2	0.00267557	0.00851567	0.314193
Others	PC 17:1_18:1	0.228176	3	0.00140026	0.00662609	0.211326
Others	PC 17:1_18:1	0.228176	4	0.00110447	0.00694595	0.159009
Others	PC 16:0_18:2	0.211386	2	0.0124931	0.0401696	0.311008
Others	PC 16:0_18:2	0.211386	3	0.00575471	0.0325015	0.17706
Others	PC 16:0_18:2	0.211386	4	0.00480677	0.032903	0.146089
Others	LPE 18:0	0.20435	2	8.72958e-05	0.000310455	0.281187
Others	LPE 18:0	0.20435	3	3.55289e-05	0.000260557	0.136358
Others	LPE 18:0	0.20435	4	4.19046e-05	0.000214338	0.195507
Others	PE P-17:0_18:2	0.201204	2	7.38763e-05	0.000151364	0.48807
Others	PE P-17:0_18:2	0.201204	3	1.38841e-05	0.000192587	0.0720925
Others	PE P-17:0_18:2	0.201204	4	9.65057e-06	0.000222114	0.0434487
Others	LPC O-16:3	0.197846	2	5.18192e-05	8.73056e-05	0.593538
Others	LPC O-16:3	0.197846	3	0	9.55182e-05	0
Others	LPC O-16:3	0.197846	4	0	8.39648e-05	0
Others	PC 16:1_18:2	0.189123	2	0.0008625	0.00377473	0.228493
Others	PC 16:1_18:2	0.189123	3	0.000422815	0.00219703	0.192448
Others	PC 16:1_18:2	0.189123	4	0.000377371	0.00257718	0.146428
Others	PC O-18:1_19:0	0.187202	2	0.00483784	0.0130943	0.369463
Others	PC O-18:1_19:0	0.187202	3	0.00148789	0.0130485	0.114027
Others	PC O-18:1_19:0	0.187202	4	0.0010194	0.01305	0.0781151
Others	PC 18:2_20:4	0.184869	2	0.00063222	0.00273106	0.231493
Others	PC 18:2_20:4	0.184869	3	0.000239214	0.00132055	0.181148
Others	PC 18:2_20:4	0.184869	4	0.000218035	0.00153583	0.141965
Others	PC 18:0_18:2	0.179179	2	0.0319323	0.120221	0.265614
Others	PC 18:0_18:2	0.179179	3	0.016047	0.104972	0.15287
Others	PC 18:0_18:2	0.179179	4	0.0124204	0.104327	0.119052
Others	PC 18:0_22:4	0.177667	2	0.000310895	0.00123043	0.252673
Others	PC 18:0_22:4	0.177667	3	0.000154347	0.000982222	0.157141
Others	PC 18:0_22:4	0.177667	4	0.000134956	0.00109553	0.123188
Others	PC 18:1_18:1	0.172185	2	0.027462	0.0918921	0.298851
Others	PC 18:1_18:1	0.172185	3	0.00806013	0.069463	0.116035
Others	PC 18:1_18:1	0.172185	4	0.00731757	0.0719749	0.101668
Others	PC 18:0_20:4	0.169175	2	0.0123258	0.0478069	0.257825
Others	PC 18:0_20:4	0.169175	3	0.00419187	0.0308336	0.135951
Others	PC 18:0_20:4	0.169175	4	0.00360701	0.0317098	0.11375
Others	PC 16:0_20:4	0.168459	2	0.00554905	0.0229705	0.241573
Others	PC 16:0_20:4	0.168459	3	0.00237071	0.0170661	0.138914
Others	PC 16:0_20:4	0.168459	4	0.00223678	0.01791	0.12489
Others	PC 18:2_18:2	0.155968	2	0.00554905	0.0229705	0.241573
Others	PC 18:2_18:2	0.155968	3	0.00237071	0.0193668	0.122411
Others	PC 18:2_18:2	0.155968	4	0.00208991	0.0201108	0.10392
Others	PC 18:1_20:4	0.139212	2	0.00172968	0.0114822	0.15064
Others	PC 18:1_20:4	0.139212	3	0.00130906	0.00978363	0.133801
Others	PC 18:1_20:4	0.139212	4	0.00124572	0.00935252	0.133196
Others	DG O-26:1_20:4	0.13584	2	6.36368e-05	0.000209666	0.303515
Others	DG O-26:1_20:4	0.13584	3	1.31708e-05	0.000186346	0.0706789
Others	DG O-26:1_20:4	0.13584	4	7.34025e-06	0.000220248	0.0333272
Others	PC O-18:4_23:1	0.126281	2	7.73579e-05	0.000366989	0.210791
Others	PC O-18:4_23:1	0.126281	3	3.08113e-05	0.000349622	0.0881274
Others	PC O-18:4_23:1	0.126281	4	2.83777e-05	0.000355052	0.0799254
Others	PC 18:2_21:4	0.121589	2	3.44987e-05	9.94104e-05	0.347033
Others	PC 18:2_21:4	0.121589	3	0	6.23555e-05	0
Others	PC 18:2_21:4	0.121589	4	1.021e-06	5.75774e-05	0.0177327
Others	PC 18:1_18:2	0.121215	2	0.00579625	0.027547	0.210413
Others	PC 18:1_18:2	0.121215	3	0.00230757	0.0280471	0.0822748
Others	PC 18:1_18:2	0.121215	4	0.00196538	0.0276985	0.0709561
Others	PC O-18:4_20:5	0.12121	2	0.0020633	0.00732184	0.281801
Others	PC O-18:4_20:5	0.12121	3	0.000253007	0.00581294	0.0435247
Others	PC O-18:4_20:5	0.12121	4	0.000221309	0.00577753	0.0383052
